# Pre-plasma cells proliferate and differentiate at the germinal center-medulla interface of antigen-draining lymph nodes

**DOI:** 10.1101/2024.07.26.605240

**Authors:** Laurine Binet, Lucas Bremond, Marius Duparc, Chuang Dong, Léa David, Noudjoud Attaf, Laurine Gil, Matthieu Fallet, Thomas Boudier, Bertrand Escalière, Lionel Chasson, Myriam Moussa, Lucas Bertoia, Samuel Origlio, Sylvain Bigot, Carole Siret, Serge Van de Pavert, Jean-Marc Navarro, Mauro Gaya, Pierre Milpied

## Abstract

High affinity antibody-producing plasma cells (PC) generated in germinal centers (GC) are crucial for durable immunity after vaccination or infection. The selection of high affinity B cells in the GC light zone instructs PC differentiation in a subset of cells, but the cellular transitions and spatial organization of GC to PC differentiation remain poorly understood. Here, we have used a mouse model to track GC-derived B cells with integrative single-cell and spatial analyses in draining lymph node after immunization or infection. We first identified putative PrePC cells in scRNA-seq datasets, then enriched those cells through their specific surface phenotype for further analysis of their gene expression trajectories and BCR repertoire. We found a continuum of actively proliferating transitional states bridging selected LZ GC B cells and recently exported PCs, with gradually increasing levels of endoplasmic reticulum stress-associated genes and Ig transcripts. Spatial analyses revealed that recently differentiated PC continued their maturation and affinity-restricted proliferation at a previously uncharacterized interface between the DZ and extensions of the lymph node medulla. Our findings provide insights into the intermediate stages and microenvironmental factors involved in the differentiation of GC B cells into PC, with implications for vaccine development and understanding antibody responses.
