## Supplementary Table 2 for "Pre-plasma cells proliferate and differentiate at the germinal center-medulla interface of antigen-draining lymph nodes"

### Sheet: Cluster1
Hmgn2
Tmsb10
Hmgb2
H2afz
H2-Aa
Aicda
Sh3bgrl3
Ms4a1
Tmsb4x
Cd83
H2-Eb1
Pfn1
Clic1
Hmgn1
H2-DMa
H2afv
Lcp1
Crip1
Limd2
Cfl1
2810417H13Rik
H2-Ob
Prr13
Arhgdib
Ppia
Gcsam
Anxa2
H2-Ab1
Cnn2
Dek
Polr2g
Lrmp
Asf1b
Klhl6
Arpc5l
Nsmce1
Uchl3
2700094K13Rik
Apitd1
Mif4gd
Stmn1
Calm2
Ran
Dbi
Gtf2a2
Arpc2
Lpxn
Rgs13
Rhoh
2700029M09Rik
H3f3a
Birc5
Snrpe
Exosc8
Hspa8
Arpc4
Lsm3
Slbp
Ccnb2
Lsm4
Bub3
Id3
Tnfaip8
Cdca8
Ptma
Dnajc9
Ywhah
Rfc2
Vps29
Cd22
Ly86
Sat1
Lsm6
Smc4
Hmgb1
Tpm4
Myl6
Calm1
Snrnp25
Tipin
Pcna
H3f3b
Rfc1
Cib1
Hnrnpa1
Nap1l1
Pttg1
Coa3
Actr3
Rfc4
Nhp2
Cdkn3
Fau
Arpp19
Sumo1
Rbbp7
Fkbp3
Hspa14
Lck
Arpc5
Eed
Blvrb
Dut
Rbm38
Nedd8
Kpna2
Nudc
Rfc3
Anp32b
Cox6c
Acat2
Myl12a
Son
Scaf11
Tcea1
Tomm5
Fcf1
Lsm7
Bptf
Asf1a
Stx7
Top2a
Cks2
Erh
Srpk3
Siva1
Rrm1
Fam49b
Lig1
Gm26623
Hat1
Ap2s1
H2-Oa
Tk1
Tacc3
Stap1
Blk
Vpreb3
Ccm2
Mtf2
Myo1e
Trim35
Prim1
Kif22
Hells
Srsf3
Dtymk
Hsp90aa1
Phf6
Mki67
Ccnb1
Fcrl1
Slc25a5
Paip2
Trmt112
Cks1b
Ap1m1
Serbp1
Ube2n
Tuba1b
Gngt2
Pnp
Mrps18c
Lsm5
Cdk1
Trappc1
Cdk2
Tceb1
1810037I17Rik
Cenpw
Nop10
Mrpl42
Pin1
Anp32e
Gng12
Commd6
Uchl5
Mir142hg
Cct2
Gm9843
Atp5l
Ddx39b
Brix1
Snrpb2
Sarnp
Mrps18a
Higd1a
Etfa
Yeats4
Ndufa7
Gm9844
Dnajc2
Ppp4c
Oard1
Hist1h2ae
Cpsf6
Mrpl33
Cript
Sucla2
Sh3bgrl
Rbx1
Sipa1
Snrnp40
Ccar1
Mrps33
Sumo2
Stk4
Pdcd10
Cdkn2aipnl
Pnn
Bola3
Cse1l
Cdkn2d
Zcchc17
Ube2d2a
Csk
Hsbp1
Pdcd5
Pfdn4
Gm10269
Atpif1
Ebf1
Ssrp1
Phip
Trim59
Ikzf1
Lamtor5
Ybx1
Ppp1r7
Mrpl45
D19Bwg1357e
Snrpf
Pfdn6
Gtf2h5
Tex30
Gm2000
Ccdc124
Mrpl23
Gm6625
Wbp11
Mrps36
Lin37
Matr3
Gm8186
Gm6563
Bloc1s1
Gm26825
Uchl4
Nudt21
Casp8
Dynlt1f
Gm10036
Gadl1

### Sheet: Cluster2
H2-DMb2
Laptm5
Apoe
Ptpn6
Actg1
Coro1a
Rac2
Ranbp1
Actb
Tubb5
Sypl
Bfsp2
H2afx
Npm1
Snx2
Lsp1
Mcm6
Siglecg
Cd37
Hvcn1
Pold4
Lat2
Tnfrsf13c
Ddx39
Ssna1
Capzb
Arpc1b
Hmces
Fcer2a
Ltb
Commd4
Irf8
Neil1
Emg1
Swap70
Gapdh
Ppil1
Eif3k
Smim14
Dck
Mcm5
Spc24
Gpx1
Bid
Bin1
Cd74
Hmgn3
Fas
Arl6ip1
Anapc11
Plekha2
Snrpb
Btf3
Ube2d3
Ccdc12
Mcm3
Msn
Mbd4
Hnrnpk
Hsp90ab1
Mcm7
Trp53
Hn1
Pmf1
Fth1
Vdac2
Rbm3
Banf1
Hnrnpc
Ctsh
Frg1
Map4k1
Ppil2
D930015E06Rik
Mapre1
Cd86
Hnrnpa2b1
Ccnd3
Cox7a2l
Tpm3
Glrx3
Mad2l1
G3bp1
Mcm4
Clta
Tkt
Ak2
Tbc1d10c
Fam195b
U2surp
Srsf7
Sp110
Mtmr14
Gmfg
Supt4a
Sf3b4
Cat
Prkar1a
Cd2
Cetn3
Ywhaz
Hnrnpf
Tomm20
Nop56
Scimp
Bzw2
Jak1
Prpf40a
Nup62
Smc1a
Arpc3
Gltscr2
Parp1
Tmem14c
Naca
Elmo1
Sdhaf2
Ablim1
Vdac3
Spi1
Cenpa
Prr14
Larp7
Sept7
Puf60
Dnmt1
Dctn5
Exosc3
Capza2
Babam1
Ptpn1
Psmd4
Gpr18
Mob3a
Dazap2
Sh3bp5
Polr2d
Tpr
Ppp2r1a
Polr2j
Actr2
Rtcb
Tbca
Slc25a11
Sh3kbp1
Grcc10
Nubp1
Cnp
Brk1
Ube2i
Nutf2
Pnrc2
Impdh2
Map2k1
Crlf3
Gmnn
Pxk
Mtpn
Nol7
1810058I24Rik
Rgs19
Sae1
Rab11b
Nt5c
Pomp
Nip7
Iqgap1
Prrc2c
Dcaf12
Bccip
Ptp4a3
Plekhj1
Emc2
Ift22
Snx3
Mef2b
Nap1l4
Bzw1
Atg101
Smc6
Snx6
Stk17b
Sf3b6
Cdc5l
Eif3h
Spg21
Use1
Cpsf2
Bloc1s2
Tpd52
Fh1
Bank1
Cntrl
Tra2b
Glyr1
Lmbrd1
Cpsf3
A630001G21Rik
Ruvbl2
Myo1g
Dynlt3
Ewsr1
BC035044
Parp2
Ccnt2
Actl6a
Nckap1l
Supt20
Wbscr22
Plek
Mrpl21
Rasal3
Mrps16
Ktn1
Hspa4
Syk
Mthfsl
Rbmxl1
Dynlrb1
Dock2
Taf12
Metap2
Nup93
Ppp1r11
Sbds
Smc3
Lamtor1
Ddx41
2410015M20Rik
Tuba1a
Shfm1
Lsm8
Atg3
Uqcr10
Cwc15
Hpse
Uba2
Abi1
Rftn1
Idh3b
Traf3ip3
Rbm5
Ccnh
Cox6b1
Ywhab
Tcof1
Nfx1
Cnot2
Chrac1
Chchd1
Hdac1
Morf4l1
Capza1
Gimap1
Thrap3
Appbp2
Snrnp70
Pyhin1
Snx1
Hnrnpa3
Inpp5d
Cops3
Myeov2
Cryzl1
Atp6v1c1
Sept1
Nsmce2
Ntan1
Sft2d1
Mrpl15
Gnai3
Tor1aip1
Foxp1
Snrpa
Bcar3
Tceb2
0610007P14Rik
Exosc5
Rasa2
Taf6
Ehd4
Psmd10
Dcps
Bbip1
Csnk2b
Utp11l
Prdx5
Micu2
Psma6
Arhgap25
Seh1l
Eef2
Fxn
Maf1
Rbm22
Dars
Fam104a
D8Ertd738e
Prelid1
Gng10
Ak6
Cetn2
Hnrnph2
Hypk
Prorsd1
Ndufv2

### Sheet: Cluster3
Cd19
Ptprcap
Ldha
Sri
Rrm2
Wdr1
Fcmr
Ptprc
Med28
Timm13
Slc25a19
Snrpa1
Slc25a4
Phb2
Cct4
Sash3
Mcm2
Snrpd1
Il2rg
Hnrnpm
Bax
Atp5j
Fkbp1a
Grap
Eno1
Rfc5
Coro1b
Cdc20
Cacybp
Ppie
Eif3e
Smc2
Bcas2
Tyms
Dpy30
Uqcc2
Snrpg
Tpi1
C1d
Stip1
Drg1
Rasgrp3
Hcls1
Pfdn1
Ncl
Ikzf3
Dctpp1
Pabpc1
U2af1
Srrm1
Anapc16
Mrpl41
Dkc1
Paics
Sf3b1
Fam96a
Ifi30
Lbr
Cdk4
Cbx1
Naa20
Eif1ax
Rbm8a
Cmpk1
Med8
Hprt
Hes6
Cdc42
Mapre2
Vrk1
Txn1
Set
Elof1
Fubp1
Eif3f
Tcp1
Ube2g1
Dnaja1
Lsm2
Dnajc8
Sugt1
Ebna1bp2
Slc38a1
Acp1
Prpf38a
Mat2a
Ddx54
Tmem256
Abi3
Nasp
Polr1d
Lonp2
Ezr
Srsf10
Cct8
Mrpl27
Inip
Mrpl12
Nono
Fen1
Ndufc2
Smarcb1
Nfyb
Tmem126a
Lyar
Fundc2
Nosip
Exosc7
Eif6
Dera
Srpk1
Lyl1
Adsl
Xrn2
Clns1a
Usp15
Sf3b5
Cep57
Smarca4
Pcmt1
Phb
Trap1
Dnttip2
Exosc1
Osbpl9
Pole4
Dnajb1
Fam103a1
Szrd1
Snrpc
Arhgef1
Ppm1g
Bnip2
Gltp
Rnps1
1810043H04Rik
Ubap2l
Nup85
Camk2d
Umps
Caprin1
Sumo3
Naa50
Csnk1a1
Vps36
S100a13
Rsl1d1
Smarce1
Pcif1
Gpi1
Srrm2
Pcnp
Vps35
Tardbp
Txnl4a
Cab39l
Med21
Rbbp4
Sirt7
Nhp2l1
Mrps11
Emc8
Haus3
A530032D15Rik
Immp1l
1700020I14Rik
Gm16286
Tmx2
Nutf2-ps1

### Sheet: Cluster4
Eif3m
Skp1a
Pkm
Tsn
Cct5
Gnb2l1
Eif3a
Rrp1
Wdr18
Sdha
Eif3i
Rhoa
Gstt2
Psmb7
Eif4a1
Psmc6
Ubxn1
Cyb5b
Syngr2
Mrpl18
Idh3a
Hspd1
Pop5
Mrpl32
Ccdc59
Ahsa1
Psmc1
Eef1b2
C1qbp
Nop16
Psmd14
Cops2
Ncaph2
Hspe1
Timm50
Mrps7
Parl
Cct3
Gimap4
Psmd1
Slu7
Tbpl1
Rbm42
Ythdf2
Psmc5
Mif
Cpsf3l
Fkbp4
Sept6
Emc6
Magoh
Atp1b3
Abcf2
Ndufa10
Uqcrc2
Mrpl28
1700123O20Rik
Acd
Atp5g2
Stub1
Elavl1
Ngdn
Polr2m
Wdr43
Zfp207
Ctsc
Dnaja2
Mrps15
Cldnd1
Pebp1
Hadha
Rbm17
Tmod3
Mtch2
Me2
Ppp2r5c
Snx5
Smdt1
Zdhhc6
Adh5
Csde1
Denr
Arfgap2
Chordc1
Sptssa
Ddx1
Pdcd6
Fam192a
Mak16
Imp4
Cdc37
Mrpl46
Mrpl14
Nmi
Nop58
Mrpl35
Dap3
Blmh
Rwdd1
Zranb2
Srsf6
Sf3b3
Tomm40
Aurkaip1
Zfand6
Ormdl2
Pgam1
Zwint
Pgp
Ptges3
Llph
Pa2g4
Trmt2a
Romo1
Api5
Tank
Mrpl34
Mrpl2
l7Rn6
Eif4e
Minos1
Tiprl
Commd2
Atp6v1b2
Gm7808

### Sheet: Cluster5
Ly6d
Ighm
Sec11a
Pkig
Cd48
Atp5j2
Snrnp27
Ndufb8
Ada
Anapc5
Prdx3
Psmd12
Mrpl17
Slamf6
Atp5f1
Eny2
2700060E02Rik
Atp6ap2
Psmd13
Gtf3c6
Mphosph6
Ssb
Mrpl30
Alad
Calm3
Cox7c
Hmga1
Tubb4b
Ict1
Cisd1
Pold2
Sdhd
Myl4
Ddt
Ndufb10
Slmo2
Naa38
Zcrb1
Mrpl22
Mrps14
Nudt5
Polr2b
Emc3
Polr2f
Ndufb3
Rnaseh2c
Gars
Prps1
Itgb1bp1
Gadd45gip1
Snrpd2
Tuba1c
Trnt1
Tomm7
Acat1
Ndufa12
Chmp2a
Aimp1
Sra1
Brcc3
Ywhaq
Mkln1
Acsl5
Hint1
Mrps24
Tdg
Carhsp1
Ift27
Tma7
Tmem261
Cnih4
Usmg5
Hadhb
Pgk1
Igkv1-110
Prmt1
Atox1
Polr2l
Timm23
Bola2
Strap
Gm10094

### Sheet: Cluster6
Hsp90b1
Hspa5
Creld2
Pdia4
Manf
Dnajc3
Xbp1
Slpi
Pdia3
Sub1
Pdia6
Derl3
Ssr4
Iglv1
H13
Herpud1
Dnajb11
Ppib
Sec11c
Itm2b
Fkbp11
H2-D1
Prdx4
Mzb1
Tmed10
Sec61a1
Ddost
Sel1l
P4hb
Isg20
Edem2
Calr
Pon3
H2-K1
Rexo2
Tmbim6
Ssr2
Krtcap2
Lman1
Sdf2l1
Selk
Sec61b
Serp1
Fkbp2
Ssr3
Spcs3
Spcs1
Slc3a2
Ubxn4
Surf4
Vimp
Trp53inp1
Derl1
Ctsb
Os9
Rabac1
Erp44
Iglc1
Npc2
Lman2
B2m
Cope
Arf4
Iglc2
Nucb1
Ergic1
Slc35b1
Jchain
Saraf
Stt3a
Dad1
Reep5
Derl2
Bsg
Ube2j1
Edem1
Dnajb9
Ift20
Ly6a
Mgat1
Btg2
Laptm4a
Slamf7
Ostc
Spcs2
Srp19
H2-T22
Srpr
Lax1
H2-T23
Ppapdc1b
Cnpy2
Nans
Ly6c2
Iglv3
BC004004
Igkc
Fut8
Pafah1b3
Rsrp1
Ctss
Hdlbp
Ftl1
Sept15
Tspan13
Itgb2
Stx5a
Eif3g
Arf1
Bst2
Cst3
Malat1
Cyb5a
Erp29
Glmp
Ptp4a2
Sar1a
Ddrgk1
Eaf2
Capg
Tmem59
Rrbp1
Snd1
Clptm1l
Tmbim4
Mydgf
Ighg2c
Pld4
Aamp
Tspo
AI662270
Alg5
Serinc3
Txndc5
Cers2
Pon2
Creg1
Eif5
Srp9
Ssr1
Tmem214
Ccdc47
Copa
Slc39a7
Ighv1-72
Fam46c
Vmp1
Ufm1
Tmem258
Cdk5rap3
Nars
Cd81
Ccnd2
Ctsz
Kcnn4
Shisa5
Wbp5
Phgdh
BC031181
Tmem208
Cdc42se2
Ppp3cc
Mtdh
Lgals1
Map1lc3b
Mpc2
Emp3
Emc7
Arcn1
Sdf4
Sec13
Glipr1
Bcap31
Magt1
Txndc11
Ost4
Yif1a
Ppa1
Sfn
Tram1
Gusb
Selplg
Bet1
Cct7
Creb3
Ighv1-22
Ighg1
Yam1
Mrpl54
Pqlc3
Yipf5
Ufc1
H1f0
Prdx6
Tecr
Gorasp2
Sqstm1
Anxa7
Psmb4
Ergic3
Syvn1
Scpep1
Tmed9
Myl12b
Mlf2
Lgmn
Ndufb9
Ergic2
Tm9sf2
Yars
Cd47
Pycr2
Copb2
Nxf1
Slc50a1
Mrpl20
Cytip
Rnf5
Stat1
Pigk
Tnfrsf13b
Slc31a1
Fam214a
Gm2a
Samhd1
Tmem123
Psmc2
Sepw1
Tgoln1
Tmem234
Ndufa1
Ndufb11
Napa
Timm17b
Yif1b
Tapbp
Pycard
Mlec
Ctse
Ighg2b
Unc50
Zfp36
Atp6v0c
Eef1g
Kmt2e
Tex261
Hbp1
Atp5h
Mrps12
Rnf187
Sec23b
Ogt
Ighv1-53
Gm26917
Ndufs7
Rcbtb2
Copg1
Gmppa
Mgat2
Tmem50a
Atp5g1
Dnajc7
Srp14
Scamp2
Atp6v0b
Bckdk
Cd2bp2
Rer1
Sec22b
Cd164
H2-Q7
Pld3
Cox6a1
Mdh1
Spint2
Ebp
Mvb12a
Tmem167
Srp72
Cmah
Tmem30a
Gstp1
Ndufs3
Akr1a1
Atp6v0e
Gabarap
Ufl1
Psma5
Scfd1
Ero1lb
Commd3
Sar1b
Srp68
Atp6ap1
Psmb6
Tm2d2
Preb
Man2b1
Copz1
St6gal1
Tmco1
RP23-435I4.11
Txnl1
Srm
Jtb
Ap2m1
Tcf4
Iscu
Clic4
Ufd1l
Tars
Mrpl36
Lamp2
Uqcrq
Tmx1
Cr1l
Ndfip1
Dnpep
Psmd7
Psmd8
Tbcb
Mrpl57
Igkv14-126
Atraid
Edf1
Abracl
Ganab
Dpp3
Spop
Cdipt
Uqcrfs1
Calu
Ech1
Gimap6
Lamtor2
Tmem147
Tapbpl
Iglj1
Prmt7
Top1
Kif5b
Gosr2
Fuca1
Fcrla
Tax1bp1
Etfb
Iglv2
Slc35b2
Tmem160
Rbm7
H2-M3
Aco2
Morf4l2
Mrps28
Dda1
Tmem184c
Gpx4
Mars
Srp54b
Tbc1d15
Get4
Copb1
Tfg
Iglc3
Fgfr1op2
Mrpl51
Psma2
Ndufa3
Enpp1
Ighv11-2
Snx17
Psmb5
Tmem9b
Necap2
Usp16
Ubl7
Vcp
Atp5d
Psma3
Timm17a
Igkv9-120
Tbrg1
Mmadhc
Psph
Emc4
Vamp8
Snw1
Rap1a
Cd24a
Canx
Rabgap1l
Ndufa11
Gm10552
Polr2e
Mrfap1
Nemf
Mrpl55
Cdc123
Atl2
M6pr
Mrpl37
Samm50
Arl1
Rnf181
Psmd2
Sec62
Ndufs5
Ndufs6
Zmpste24
Supt5
Igkv6-15
Wdr61
Iglj3
Dnajc10
Ndufa4
Ncstn
Sfr1
2700038G22Rik
Tm2d3
Aldh9a1
Rab1
H2afj
Atp6v1d
Vps4b
Tmem173
Zfp706
Ddx56
Eif4e2
Akap9
Mrpl13
Rnaset2b
Mpc1
Sirt2
Ndufv3
Psme2
Cdk2ap2
Sars
Znhit1
Tpt1
Dctn3
Tcf25
Tmed5
Cops4
Shmt2
Ufsp2
Zc3h7a
Cog8
Tor2a
Ifi27l2a
Clpp
Sin3b
Igkv12-98
Timm8b
Ubl5
Idnk
Tm9sf1
Clk4
Aup1
Degs1
Qrich1
Fcgr2b
Oxct1
Adk
Ndufa6
Lars
Cyp4f18
Ik
Ociad1
Ralgps2
Araf
Tap1
Psenen
Hn1l
Grpel1
Cox16
Ndufv1
Hmbs
Mrps34
2610524H06Rik
Papola
Ptk2b
Nmral1
RP23-247I11.8
Evi2a
Nsfl1c
Far1
Oat
Cycs
Dnajc19
Ssbp1
Wdr83os
Cisd2
Igkv5-43
A530040E14Rik
Eprs
Zcchc18
Gpcpd1
Etf1
Fam173a
Lrrc59
Chchd2
2810428I15Rik
Nmt1
Nme1
Ndufab1
Mrpl48
Rnaset2a
Cnot8
Eif5b
Polr2c
Slc35a4
Nme2
Atp5g3
Kars
Exosc10
Med29
Ndufa2
Uqcrb
Tap2
Ndufa9
Ndufs4
Ddb1
Isca2
Tmed2
Sfxn1
Arhgap15
Vapa
Igkv8-30
Akirin1
Eif2s2
Abce1
Uqcr11
Psma4
Cox5b
Smim11
2310001H17Rik
Scamp3
Dpm3
Sec61g
Atp5o
Ndufs8
Cdc26
Rac1
Hbs1l
Cuta
Mcl1
Cops6
Eif4g2
Galk1
Trappc2l
Swi5
Zfr
Mien1
Pdhb
Fkbp8
Zc3h15
Smim7
Cox7b
Psmc3
Sap18
Igkj5
Mdh2
Ivns1abp
Cox7a2
Lamtor3
Ighj4
Il16
Clptm1
Sys1
Hiat1
Golga7
Gm10116
Uba52
1810022K09Rik
Polr2i
Timm10b
Ubl4
Gm10076
Rtn3
Lims1
Abcf1
Eif1
Pnkd
